# Exploring intra- and intergenomic variation in haplotype-resolved pangenomes

**DOI:** 10.1101/2024.06.05.597558

**Authors:** Eef M. Jonkheer, Dick de Ridder, Theo A. J. van der Lee, Jorn R. de Haan, Lidija Berke, Sandra Smit

**Affiliations:** Bioinformatics Group, Wageningen University & Research, Droevendaalsesteeg 1, 6708PB, Wageningen, The Netherlands; Biointeractions and Plant Health, Wageningen Plant Research, Wageningen, 6708PB, The Netherlands; Genetwister Technologies B.V., Nieuwe Kanaal 7b, 6709 PA, Wageningen, The Netherlands

## Abstract

With advances in long-read sequencing and assembly techniques, haplotype-resolved (phased) genome assemblies are becoming more common, also in the field of plant genomics. Computational tools to effectively explore these phased genomes, particularly for polyploid genomes are currently limited. Here we describe a new strategy adopting a pangenome approach. To analyze both intra- and intergenomic variation in phased genome assemblies, we have made the software package PanTools ploidy-aware by updating the pangenome graph representation and adding several novel functionalities to assess synteny and gene retention, profile repeats and calculate synonymous and nonsynyonymous mutation rates. Using PanTools, we constructed and analyzed a pangenome comprising of one diploid and four tetraploid potato cultivars, and a pangenome of five diploid apple species. Both pangenomes show high intra- and intergenomic allelic diversity in terms of gene absence/presence, SNPs, indels and larger structural variants. Our findings show that the new functionalities and visualizations are useful to discover introgressions and detect likely misassemblies in phased genomes. PanTools is available at https://git.wur.nl/bioinformatics/pantools.
