## Supplementary material for "Exploring intra- and intergenomic variation in haplotype-resolved pangenomes": apple_identifiers.txt

2_24	4	4_B
2_25	5	5_A
2_26	5	5_B
2_27	6	6_A
2_28	6	6_B
2_29	7	7_A
2_30	7	7_B
2_31	8	8_A
2_32	8	8_B
2_33	9	9_A
2_34	9	9_B
3_1	10	10_A
3_2	10	10_B
3_3	11	11_A
3_4	11	11_B
3_5	12	12_A
3_6	12	12_B
3_7	13	13_A
3_8	13	13_B
3_9	14	14_A
3_10	14	14_B
3_11	15	15_A
3_12	15	15_B
3_13	16	16_A
3_14	16	16_B
3_15	17	17_A
3_16	17	17_B
3_17	1	1_A
3_18	1	1_B
3_19	2	2_A
3_20	2	2_B
3_21	3	3_A
3_22	3	3_B
3_23	4	4_A
3_24	4	4_B
3_25	5	5_A
3_26	5	5_B
3_27	6	6_A
3_28	6	6_B
3_29	7	7_A
3_30	7	7_B
3_31	8	8_A
3_32	8	8_B
3_33	9	9_A
3_34	9	9_B
4_1	11	11_unphased
4_2	10	10_unphased
4_3	13	13_unphased
4_4	12	12_unphased
4_5	15	15_unphased
4_6	14	14_unphased
4_7	17	17_unphased
4_8	16	16_unphased
4_9	1	1_unphased
4_10	0	0_unphased
4_11	3	3_unphased
4_12	2	2_unphased
4_13	5	5_unphased
4_14	4	4_unphased
4_15	7	7_unphased
4_16	6	6_unphased
4_17	9	9_unphased
4_18	8	8_unphased
