## Supplementary material for "Exploring intra- and intergenomic variation in haplotype-resolved pangenomes": data_sources.xlsx

### Sheet: Sheet1
#	Apple genomes	Project webpage	genome download url	annotation download url
1	M. sylvestris	http://bioinfo.bti.cornell.edu/apple_genome/	http://bioinfo.bti.cornell.edu/ftp/Apple_genome/genome/diploid/Msylvestris/Msylvestris_diploid_v2.chr.fa.gz	http://bioinfo.bti.cornell.edu/ftp/Apple_genome/genome/diploid/Msylvestris/Msylvestris_diploid_v2.gff.gz
2	M. domestica cv. Gala	http://bioinfo.bti.cornell.edu/apple_genome/	http://bioinfo.bti.cornell.edu/ftp/Apple_genome/genome/diploid/Gala/Gala_diploid_v2.chr.fa.gz	http://bioinfo.bti.cornell.edu/ftp/Apple_genome/genome/diploid/Gala/Gala_diploid_v2.gff.gz
3	M. sieversii	http://bioinfo.bti.cornell.edu/apple_genome/	http://bioinfo.bti.cornell.edu/ftp/Apple_genome/genome/diploid/Msieversii/Msieversii_diploid_v2.chr.fa.gz	http://bioinfo.bti.cornell.edu/ftp/Apple_genome/genome/diploid/Msieversii/Msieversii_diploid_v2.gff.gz
4	M. domestica Borkh. ‘Golden Delicious’ GDDH13	https://www.rosaceae.org/species/malus/malus_x_domestica/genome_GDDH13_v1.1	https://www.rosaceae.org/rosaceae_downloads/Malus_x_domestica/Malus_x_domestica-genome_GDDH13_v1.1/assembly/GDDH13_1-1_formatted.fasta.gz	https://www.rosaceae.org/rosaceae_downloads/Malus_x_domestica/Malus_x_domestica-genome_GDDH13_v1.1/genes/gene_models_20170612.gff3.gz
5	M. baccata	https://www.rosaceae.org/species/malus_baccata/genome_v1.0	https://www.rosaceae.org/rosaceae_downloads/Malus_baccata/mbaccata_v1.0/assembly/Malus_baccata_v1.0.fasta.gz	https://www.rosaceae.org/rosaceae_downloads/Malus_baccata/mbaccata_v1.0/genes/Malus_baccata_v1.0.gff.gz
	Potato genomes
1	S. tuberosum DM1-3_516_R44 v6.1	http://spuddb.uga.edu/dm_v6_1_download.shtml	http://spuddb.uga.edu/data/DM_1-3_516_R44_potato_genome_assembly.v6.1.fa.gz	http://spuddb.uga.edu/data/DM_1-3_516_R44_potato.v6.1.hc_gene_models.gff3.gz
2	S. tuberosum Atlantic	http://spuddb.uga.edu/phased_tetraploid_potato_download.shtml	http://spuddb.uga.edu/data/ATL_v2.0_pseudomolecules.fasta.gz	http://spuddb.uga.edu/data/atl.hc.pm.locus_assign.gff3.gz
3	S. tuberosum Castle Russet	http://spuddb.uga.edu/phased_tetraploid_potato_download.shtml	http://spuddb.uga.edu/data/CR_v2.0_pseudomolecules.fasta.gz	http://spuddb.uga.edu/data/cr.hc.pm.locus_assign.gff3.gz
4	S. tuberosum Otava He1	http://spuddb.uga.edu/otava_potato_download.shtml	http://spuddb.uga.edu/data/He1_haplotype_genome.fasta.gz	http://spuddb.uga.edu/data/He1.gene.fa.gz
4	S. tuberosum Otava He2	http://spuddb.uga.edu/otava_potato_download.shtml	http://spuddb.uga.edu/data/He2_haplotype_genome.fasta.gz	http://spuddb.uga.edu/data/He2.gene.fa.gz
4	S. tuberosum Otava St1	http://spuddb.uga.edu/otava_potato_download.shtml	http://spuddb.uga.edu/data/St1_haplotype_genome.fasta.gz	http://spuddb.uga.edu/data/St1.gene.fa.gz
4	S. tuberosum Otava St2	http://spuddb.uga.edu/otava_potato_download.shtml	http://spuddb.uga.edu/data/St2_haplotype_genome.fasta.gz	http://spuddb.uga.edu/data/St2.gene.fa.gz
5	S. tuberosum C88	http://spuddb.uga.edu/c88_potato_download.shtml	http://spuddb.uga.edu/data/C88.v1.fa.gz	http://spuddb.uga.edu/data/C88.v1.gene.gff3.gz
The four Otava assembly and annotations filles were concatenated into a single file each
