## Supplementary material for "Exploring intra- and intergenomic variation in haplotype-resolved pangenomes": potato_identifiers.txt

1_1	1
1_2	2
1_3	3
1_4	4
1_5	5
1_6	6
1_7	7
1_8	8
1_9	9
1_10	10
1_11	11
1_12	12
2_1	1_A
2_2	1_B
2_3	1_C
2_4	1_D
2_6	2_A
2_7	2_B
2_8	2_C
2_9	2_D
2_11	3_A
2_12	3_B
2_13	3_C
2_14	3_D
2_16	4_A
2_17	4_B
2_18	4_C
2_19	4_D
2_21	5_A
2_22	5_B
2_23	5_C
2_24	5_D
2_26	6_A
2_27	6_B
2_28	6_C
2_29	6_D
2_31	7_A
2_32	7_B
2_33	7_C
2_34	7_D
2_36	8_A
2_37	8_B
2_38	8_C
2_39	8_D
2_41	9_A
2_42	9_B
2_43	9_C
2_44	9_D
2_46	10_A
2_47	10_B
2_48	10_C
2_49	10_D
2_51	11_A
2_52	11_B
2_53	11_C
2_54	11_D
2_56	12_A
2_57	12_B
2_58	12_C
2_59	12_D
3_1	1_A
3_2	1_B
3_3	1_C
